# Overview of non-coding RNAs with CAG repeats and the case of mutation-containing circRNA in polyglutamine disease patients

**DOI:** 10.1101/2025.08.13.669846

**Authors:** Weronika Pawlik, Magdalena Woźna-Wysocka, Magdalena Jazurek-Ciesiołka, Jarosław Dulski, Jarosław Sławek, Edyta Kościańska, Tomasz Witkoś, Agnieszka Fiszer

## Abstract

CAG trinucleotide repeats are present in protein-coding and non-coding RNAs (ncRNAs). They are polymorphic in length and can cause neurodegenerative diseases when expanded, e.g., spinocerebellar ataxia type 7 (SCA7) is caused by a mutation in the *ATXN7* gene. We focused on RNAs with at least 10 CAG repeats and identified several hundred mRNAs, long non-coding RNAs (lncRNAs), and circular RNAs (circRNAs) originating from 49 genomic *loci*. These *loci* differ in the rate of length polymorphism in the population, and some of the tracts show an interesting pattern of adjacent CAA triplet, as well as present variable interruption profiles. For *ATXN7 locus*, we investigated two circRNAs for which we confirmed the expression in the human brain, SCA7 fibroblasts and blood samples. Moreover, we report an intriguing example of circRNA containing a mutant CAG tract, experimentally validated in SCA7 patients.
