## Supplementary Table 2 for "Overview of non-coding RNAs with CAG repeats and the case of mutation-containing circRNA in polyglutamine disease patients"

### Sheet: mRNA
LOCUS	ID	LOCALIZATION OF REPEAT TRACT	REPEAT TRACT
AR	ENST00000396044.8	CDS	(CAG)22 CAA
AR	ENST00000504326.5	CDS	(CAG)22 CAA
AR	ENST00000374690.9	CDS	(CAG)22 CAA
ASCL1	ENST00000266744.4	CDS	(CAG)12
ATN1	ENST00000356654.8	CDS	CAG CAA CAG CAA (CAG)15
ATN1	ENST00000396684.3	CDS	CAG CAA CAG CAA (CAG)15
ATXN1	ENST00000244769.8	CDS	(CAG)12 CAT CAG CAT (CAG)14
ATXN1	ENST00000436367.6	CDS	(CAG)12 CAT CAG CAT (CAG)14
ATXN2	ENST00000616825.4	5'UTR	(CAG)13 CAA (CAG)9
ATXN2	ENST00000642389.2	CDS	(CAG)13 CAA (CAG)9
ATXN2	ENST00000672613.1	CDS	(CAG)13 CAA (CAG)9
ATXN2	ENST00000673436.1	CDS	(CAG)13 CAA (CAG)9
ATXN2	ENST00000643669.2	CDS	(CAG)13 CAA (CAG)9
ATXN2	ENST00000608853.5	CDS	(CAG)13 CAA (CAG)9
ATXN2	ENST00000389153.10	CDS	(CAG)13 CAA (CAG)9
ATXN2	ENST00000550104.5	CDS	(CAG)13 CAA (CAG)9
ATXN2	ENST00000483311.6	CDS	(CAG)13 CAA (CAG)9
ATXN2	ENST00000673557.1	CDS	(CAG)13 CAA (CAG)9
ATXN2	ENST00000673283.1	CDS	(CAG)13 CAA (CAG)9
ATXN2	ENST00000673449.1	CDS	(CAG)13 CAA (CAG)9
ATXN2	ENST00000644883.1	CDS	(CAG)13 CAA (CAG)9
ATXN2	ENST00000647305.1	CDS	(CAG)13 CAA (CAG)9
ATXN7	ENST00000674280.1	CDS	(CAG)10
ATXN7	ENST00000474112.5	CDS	(CAG)10
ATXN7	ENST00000295900.10	CDS	(CAG)10
ATXN7	ENST00000487717.5	CDS	(CAG)10
ATXN7	ENST00000522345.2	CDS	(CAG)10
BCL6B	ENST00000293805.10	CDS	(CAG)10
CACNA1A	ENST00000638009.2	3'UTR	(CAG)13
CACNA1A	ENST00000635895.1	3'UTR	(CAG)13
CACNA1A	ENST00000636389.1	3'UTR	(CAG)13
CACNA1A	ENST00000637432.1	3'UTR	(CAG)13
CACNA1A	ENST00000637276.1	3'UTR	(CAG)13
CACNA1A	ENST00000360228.11	CDS	(CAG)13
CACNA1A	ENST00000637769.1	CDS	(CAG)13
CACNA1A	ENST00000637736.1	CDS	(CAG)13
CACNA1A	ENST00000638029.1	CDS	(CAG)13
CACNA1A	ENST00000635727.1	CDS	(CAG)13
CACNA1A	ENST00000636012.1	CDS	(CAG)13
CACNA1A	ENST00000573710.7	CDS	(CAG)13
E2F4	ENST00000568839.5	3'UTR	(CAG)13 CAA CAG TAA (CAG)3
E2F4	ENST00000569573.1	3'UTR	(CAG)13 CAA CAG TAA (CAG)3
E2F4	ENST00000379378.8	CDS	(CAG)13 CAA CAG TAA (CAG)3
E2F4	ENST00000565226.1	CDS	(CAG)13 CAA CAG TAA (CAG)3
EP400	ENST00000389561.7	CDS	(CAG)6 CAA CAA (CAG)14 CAA (CAG)4 CAA CAG
GLS	ENST00000320717.8	5'UTR	(CAG)15
GLS	ENST00000338435.8	5'UTR	(CAG)15
HTT	ENST00000355072.11	CDS	(CAG)19 CAA CAG
IRF2BPL	ENST00000238647.5	CDS	(CAA CAG)2 CAA (CAG)6 CAA (CAG)10 CAA CAA CAG
KCNN3	ENST00000271915.9	CDS	(CAG)14
KCNN3	ENST00000618040.4	CDS	(CAG)14
MAB21L1	ENST00000379919.6	5'UTR	(CAG)15
MAGI1	ENST00000330909.12	CDS	(CAG)5 CAA (CAG)3 CAA (CAG)10
MAGI1	ENST00000402939.7	CDS	(CAG)5 CAA (CAG)3 CAA (CAG)10
MAGI1	ENST00000621418.4	CDS	(CAG)5 CAA (CAG)3 CAA (CAG)10
MAGI1	ENST00000611645.4	CDS	(CAG)5 CAA (CAG)3 CAA (CAG)10
MAGI1	ENST00000463103.6	CDS	(CAG)5 CAA (CAG)3 CAA (CAG)10
MAGI1	ENST00000483466.5	CDS	(CAG)5 CAA (CAG)3 CAA (CAG)10
MAGI1	ENST00000460329.6	CDS	(CAG)5 CAA (CAG)3 CAA (CAG)10
MAGI1	ENST00000497477.6	CDS	(CAG)5 CAA (CAG)3 CAA (CAG)10
MAGI1	ENST00000472257.5	CDS	(CAG)5 CAA (CAG)3 CAA (CAG)10
MAGI1	ENST00000479287.1	CDS	(CAG)5 CAA (CAG)3 CAA (CAG)10
MAML2	ENST00000524717.6	CDS	CAA CAG CAA (CAG)2 CAA (CAG)13 CAA (CAG)5 (CAACAG)4 CAG
MAML3	ENST00000509479.6	CDS	(CAG CAA)2 (CAG)19 CAA CAG
MEF2A	ENST00000354410.9	CDS	(CAG)11
MEF2A	ENST00000558812.5	CDS	(CAG)11
MEF2A	ENST00000685785.1	CDS	(CAG)11
MEF2A	ENST00000557785.5	CDS	(CAG)11
MEF2A	ENST00000557942.6	CDS	(CAG)11
MEF2A	ENST00000338042.11	CDS	(CAG)11
MEF2A	ENST00000449277.6	CDS	(CAG)11
MEF2A	ENST00000690055.1	CDS	(CAG)11
MEF2A	ENST00000691492.1	CDS	(CAG)11
MEF2A	ENST00000686611.1	CDS	(CAG)11
MED15	ENST00000263205.11	CDS	(CAA)2 CAG CAA (CAG)12
MLLT3	ENST00000380338.9	CDS	(CAG)8 TAG (CAG)10 TAG (CAG)10 TAG (CAG)3 TAG (CAG)6
MLLT3	ENST00000630269.2	CDS	(CAG)8 TAG (CAG)10 TAG (CAG)10 TAG (CAG)3 TAG (CAG)6
MPRIP	ENST00000651222.2	CDS	(CAG)11
MPRIP	ENST00000395811.9	CDS	(CAG)11
MPRIP	ENST00000341712.8	CDS	(CAG)11
MPRIP	ENST00000584067.5	CDS	(CAG)11
NCOR2	ENST00000404621.5	CDS	(CAG)3 CAA CAA (CAG)12
NCOR2	ENST00000429285.6	CDS	(CAG)3 CAA CAA (CAG)12
NCOR2	ENST00000458234.5	CDS	(CAG)3 CAA CAA (CAG)12
POLG	ENST00000631044.2	CDS	(CAG)10 CAA (CAG)2
POLG	ENST00000268124.11	CDS	(CAG)10 CAA (CAG)2
POLG	ENST00000442287.6	CDS	(CAG)10 CAA (CAG)2
POLG	ENST00000635986.2	CDS	(CAG)10 CAA (CAG)2
POLG	ENST00000636774.1	CDS	(CAG)10 CAA (CAG)2
POU6F2	ENST00000673891.1	3'UTR	(CAG)10
POU6F2	ENST00000674059.1	CDS	(CAG)10
POU6F2	ENST00000518318.7	CDS	(CAG)10
POU6F2	ENST00000403058.6	CDS	(CAG)10
PPP2R2B	ENST00000453001.5	5'UTR	(CAG)10
PPP2R2B	ENST00000532154.5	5'UTR	(CAG)10
RAI1	ENST00000353383.6	CDS	(CAG)10 CAA
RAI1	ENST00000395774.1	CDS	(CAG)10 CAA
S100-A16	ENST00000368704.5	3'UTR	CAG CAA (CAG)10
S100-A16	ENST00000368706.9	3'UTR	CAG CAA (CAG)10
S100-A16	ENST00000368703.6	3'UTR	CAG CAA (CAG)10
SMARCA2	ENST00000357248.8	CDS	CAG (CAA)2 (CAG)3 CAA (CAG)13 CAA (CAG)2 CCG (CAG)3
SMARCA2	ENST00000450198.6	CDS	CAG (CAA)2 (CAG)3 CAA (CAG)13 CAA (CAG)2 CCG (CAG)3
SMARCA2	ENST00000637103.1	CDS	CAG (CAA)2 (CAG)3 CAA (CAG)13 CAA (CAG)2 CCG (CAG)3
SMARCA2	ENST00000636559.1	CDS	CAG (CAA)2 (CAG)3 CAA (CAG)13 CAA (CAG)2 CCG (CAG)3
SMARCA2	ENST00000349721.8	CDS	CAG (CAA)2 (CAG)3 CAA (CAG)13 CAA (CAG)2 CCG (CAG)3
SMARCA2	ENST00000636903.1	CDS	CAG (CAA)2 (CAG)3 CAA (CAG)13 CAA (CAG)2 CCG (CAG)3
SMARCA2	ENST00000382194.6	CDS	CAG (CAA)2 (CAG)3 CAA (CAG)13 CAA (CAG)2 CCG (CAG)3
SMARCA2	ENST00000634760.1	CDS	CAG (CAA)2 (CAG)3 CAA (CAG)13 CAA (CAG)2 CCG (CAG)3
SMARCA2	ENST00000637806.1	CDS	CAG (CAA)2 (CAG)3 CAA (CAG)13 CAA (CAG)2 CCG (CAG)3
SMARCA2	ENST00000382203.5	CDS	CAG (CAA)2 (CAG)3 CAA (CAG)13 CAA (CAG)2 CCG (CAG)3
TBP	ENST00000421512.5	CDS	(CAG)3 (CAA)3 (CAG)8 CAA CAG CAA (CAG)19 CAA CAG
TBP	ENST00000540980.5	CDS	(CAG)3 (CAA)3 (CAG)8 CAA CAG CAA (CAG)19 CAA CAG
TBP	ENST00000392092.7	CDS	(CAG)3 (CAA)3 (CAG)8 CAA CAG CAA (CAG)19 CAA CAG
TBP	ENST00000230354.10	CDS	(CAG)3 (CAA)3 (CAG)8 CAA CAG CAA (CAG)19 CAA CAG
TBP	ENST00000423353.1	CDS	(CAG)3 (CAA)3 (CAG)8 CAA CAG CAA (CAG)19 CAA CAG
TBP	ENST00000636632.1	CDS	(CAG)3 (CAA)3 (CAG)8 CAA CAG CAA (CAG)19 CAA CAG
THAP11	ENST00000303596.3	CDS	(CAG)3 CAA (CAG)5 CAA (CAG)2 CAA (CAG)5 CAA (CAG)10
UMAD1	ENST00000463725.5	5'UTR	(CAG)19 CAA
UMAD1	ENST00000682710.1	5'UTR	(CAG)19 CAA
UMAD1	ENST00000638342.1	5'UTR	(CAG)17 CAA
UMAD1	ENST00000636849.1	5'UTR	(CAG)17 CAA
UMAD1	ENST00000639110.1	5'UTR	(CAG)19 CAA
UMAD1	ENST00000639343.1	5'UTR	(CAG)19 CAA
UMAD1	ENST00000482067.3	5'UTR	(CAG)19 CAA
USF3	ENST00000316407.9	CDS	(CAG)11 CAA CAG (CAA)4
USF3	ENST00000478658.1	CDS	(CAG)11 CAA CAG (CAA)4
VEZF1	ENST00000258963.7	CDS	(CAG)12 (CAA)6
VEZF1	ENST00000581208.2	CDS	(CAG)12 (CAA)6
VEZF1	ENST00000584396.5	CDS	(CAG)12 (CAA)6
ZNF384	ENST00000683879.1	CDS	(CAG)14 CAA CAG
ZNF384	ENST00000319770.7	CDS	(CAG)14 CAA CAG
ZNF384	ENST00000396801.7	CDS	(CAG)14 CAA CAG
ZNF384	ENST00000361959.7	CDS	(CAG)14 CAA CAG
ZNF384	ENST00000355772.8	CDS	(CAG)14 CAA CAG
ZNF384	ENST00000545946.1	CDS	(CAG)14 CAA CAG

### Sheet: lncRNA
NAME	ID	ISOFORMS	REPEAT TRACT	TYPE
ATXN8	ENST00000673087.1		(CAG)15	Sense
CSRP3-AS1	ENST00000527978.2	(-201)	(CAG)10	Antisense
FAM157C	ENST00000563357.1	(-201)	(CAG)15 CAA	Intergenic
FAM157C	ENST00000691845.1	(-224)	(CAG)15 CAA	Intergenic
FAM157D	ENST00000632586.1	(-203)	(CGG)5 (CAG)10 CAA	Intergenic
GUSBP11	ENST00000390329.3	(-201)	(CAG)13	Pseudogene
GUSBP11	ENST00000417194.5	(-202)	(CAG)13	Pseudogene
GUSBP11	ENST00000430357.5	(-206)	(CAG)13	Pseudogene
GUSBP11	ENST00000430707.2	(-207)	(CAG)13	Pseudogene
GUSBP11	ENST00000437294.1	(-210)	(CAG)13	Pseudogene
MIR205HG	ENST00000366437.8	(-201)	(CAG)12 CAA	Intergenic
MIR205HG	ENST00000429156.7	(-203)	(CAG)12 CAA	Intergenic
MIR205HG	ENST00000431096.7	(-204)	(CAG)12 CAA	Intergenic
MIR205HG	ENST00000433108.1	(-205)	(CAG)12 CAA	Intergenic
MIR205HG	ENST00000440276.2	(-206)	(CAG)12 CAA	Intergenic
MIR205HG	ENST00000451937.7	(-208)	(CAG)12 CAA	Intergenic
MIR205HG	ENST00000603283.5	(-210)	(CAG)12 CAA	Intergenic
MIR205HG	ENST00000660261.1	(-212)	(CAG)12 CAA	Intergenic
MIR205HG	ENST00000667171.2	(-214)	(CAG)12 CAA	Intergenic
MIR205HG	ENST00000670788.2	(-215)	(CAG)12 CAA	Intergenic
MIR205HG	ENST00000691439.2	(-216)	(CAG)12 CAA	Intergenic
MIR205HG	ENST00000692388.2	(-217)	(CAG)12 CAA	Intergenic
novel transcript1	ENST00000669801.1		(CAG)13	Intergenic
novel transcript2	ENST00000649462.1		CAA (CAG)16	Intergenic
novel transcript3	ENST00000469183.5		(CAG)19 CAA	Antisense, sense
novel transcript4	ENST00000244820.2		(CAG)10	Intergenic
PTCSC1	ENST00000664551.1	(-201)	(CAG)16	Antisense, sense

### Sheet: circRNA
LOCUS	name	REPEAT TRACT	Uniform ID
AR	hsa-AR_0017	(CAG)22 CAA	circAR(1).2
ATXN7	hsa-ATXN7_0001	(CAG)10	circATXN7(3,4).1
ATXN7	hsa-ATXN7_0005	(CAG)10	circATXN7(2,3,4,5).1
ATXN7	hsa-ATXN7_0008	(CAG)10	circATXN7(3,4,5).1
ATXN7	hsa-ATXN7_0015	(CAG)10	circATXN7(3).1
ATXN7	hsa-ATXN7_0044	(CAG)10	circATXN7(2,3,4,5,6).1
ATXN7	hsa-ATXN7_0051	(CAG)10	circATXN7(3,4,5,6,7,8).1
ATXN7	hsa-ATXN7_0056	(CAG)10	circATXN7(L3).1
ATXN7	hsa-ATXN7_0058	(CAG)10	circATXN7(2,3).1
ATXN7	hsa-ATXN7_0060	(CAG)10	circATXN7(3,11).1
CNKSR2	hsa-CNKSR2_0099	(CAG)10	circCNKSR2(1,2,3,4).1
E2F4	hsa-E2F4_0008	(CAG)12	circE2F4(2,3,4,5,6,7,8,9).1
EP400	hsa-EP400_0087	(CAG)6 CAA CAA (CAG)14 CAA (CAG)4 CAA CAG	circEP400(47).1
EP400	hsa-EP400_0101	(CAG)6 CAA CAA (CAG)14 CAA (CAG)4 CAA CAG	circEP400(46,47,48).1
FDX1	hsa-FDX1_0027	(CAG)11	circFDX1(I001).1
GUSBP11	hsa-GUSBP11_0001	(CAG)13	circRGL4(L1,2,3,4,5,6).1
GUSBP11	hsa-GUSBP11_0027	(CAG)13	circRGL4(L5,6).1
MAGI1	hsa-MAGI1_0003	(CAG)5 CAA (CAG)3 CAA (CAG)10	circMAGI1(6,7,8,9,10).1
MAGI1	hsa-MAGI1_0005	(CAG)5 CAA (CAG)3 CAA (CAG)10	circMAGI1(8,9,10).1
MAGI1	hsa-MAGI1_0014	(CAG)5 CAA (CAG)3 CAA (CAG)10	circMAGI1(L9).1
MAGI1	hsa-MAGI1_0017	(CAG)5 CAA (CAG)3 CAA (CAG)10	circMAGI1(6,7,9).1
MAGI1	hsa-MAGI1_0034	(CAG)5 CAA (CAG)3 CAA (CAG)10	circMAGI1(9,10).1
MAGI1	hsa-MAGI1_0054	(CAG)5 CAA (CAG)3 CAA (CAG)10	circMAGI1(5,6,7,8,9,10).1
MAGI1	hsa-MAGI1_0059	(CAG)5 CAA (CAG)3 CAA (CAG)10	circMAGI1(7,8,9,10).1
MAGI1	hsa-MAGI1_0106	(CAG)5 CAA (CAG)3 CAA (CAG)10	circMAGI1(9,20,L21).1
MAGI1	hsa-MAGI1_0179	(CAG)5 CAA (CAG)3 CAA (CAG)10	circMAGI1(L9).2
MAGI1	hsa-MAGI1_0248	(CAG)5 CAA (CAG)3 CAA (CAG)10	circMAGI1(5L,6,7,8,9,10,11,12).1
MAGI1	hsa-MAGI1_0273	(CAG)5 CAA (CAG)3 CAA (CAG)10	circMAGI1(5L,6,7,8,9,10).1
MAGI1	hsa-MAGI1_0310	(CAG)5 CAA (CAG)3 CAA (CAG)10	circMAGI1(7,8,9,10,11,12).1
MAGI1	hsa-MAGI1_0333	(CAG)5 CAA (CAG)3 CAA (CAG)10	circMAGI1(7,9).1
MAGI1	hsa-MAGI1_0356	(CAG)5 CAA (CAG)3 CAA (CAG)10	circMAGI1(2,3,4,5,6,7,8,9).1
MAGI1	hsa-MAGI1_0365	(CAG)5 CAA (CAG)3 CAA (CAG)10	circMAGI1(3,4,5,6,7,8,9,10,11,12,13,14).1
MAGI1	hsa-MAGI1_0401	(CAG)5 CAA (CAG)3 CAA (CAG)10	circMAGI1(6,7,8,9,10,11).1
MAGI1	hsa-MAGI1_0402	(CAG)5 CAA (CAG)3 CAA (CAG)10	circMAGI1(5,6,7,8,9,10,11,12).1
MAGI1	hsa-MAGI1_0407	(CAG)5 CAA (CAG)3 CAA (CAG)10	circMAGI1(2,3,4,5,6,7,8,9,10).1
MAML2	hsa-MAML2_0007	CAA CAG CAA (CAG)2 CAA (CAG)13 CAA (CAG)5 (CAACAG)4 CAG	circMAML2(2,3).1
MAML2	hsa-MAML2_0067	CAA CAG CAA (CAG)2 CAA (CAG)13 CAA (CAG)5 (CAACAG)4 CAG	circMAML2(2).1
MAML2	hsa-MAML2_0081	CAA CAG CAA (CAG)2 CAA (CAG)13 CAA (CAG)5 (CAACAG)4 CAG	circMAML2(2,3,4).1
MED15	hsa-MED15_0001	(CAA)2 CAG CAA (CAG)12	circMED15(6,7,8).1
MED15	hsa-MED15_0006	(CAA)2 CAG CAA (CAG)12	circMED15(6,7).1
MED15	hsa-MED15_0008	(CAA)2 CAG CAA (CAG)12	circMED15(6,7,8).2
MED15	hsa-MED15_0011	(CAA)2 CAG CAA (CAG)12	circMED15(7,8).1
MED15	hsa-MED15_0014	(CAA)2 CAG CAA (CAG)12	circMED15(6,7,8,9).1
MED15	hsa-MED15_0022	(CAA)2 CAG CAA (CAG)12	circMED15(L4,5,6,7,8,9).1
MED15	hsa-MED15_0045	(CAA)2 CAG CAA (CAG)12	circMED15(7).1
MED15	hsa-MED15_0047	(CAA)2 CAG CAA (CAG)12	circMED15(6,7).2
MEF2A	hsa-MEF2A_0026	(CAG)11	circMEF2A(8,9,10,11,12).1
MEF2A	hsa-MEF2A_0107	(CAG)11	circMEF2A(4,5,6,7,8,9,10,11,12).1
MEF2A	hsa-MEF2A_0114	(CAG)11	circMEF2A(11,12).1
MLLT3	hsa-MLLT3_0002	(CAG)8 TAG (CAG)10 TAG (CAG)10 TAG (CAG)3 TAG (CAG)6	circMLLT3(5).1
MLLT3	hsa-MLLT3_0013	(CAG)8 TAG (CAG)10 TAG (CAG)10 TAG (CAG)3 TAG (CAG)6	circMLLT3(5L).1
MLLT3	hsa-MLLT3_0120	(CAG)8 TAG (CAG)10 TAG (CAG)10 TAG (CAG)3 TAG (CAG)6	circMLLT3(3,4,5,6,7,8).1
MPRIP	hsa-MPRIP_0031	(CAG)11	circMPRIP(6).1
MPRIP	hsa-MPRIP_0050	(CAG)11	circMPRIP(6,7,8,9,10,11,12).1
MPRIP	hsa-MPRIP_0066	(CAG)11	circMPRIP(S5,6).2
MPRIP	hsa-MPRIP_0071	(CAG)11	circMPRIP(S5,6).1
MPRIP	hsa-MPRIP_0100	(CAG)11	circMPRIP(3,4,5,6,7,8,9).1
MPRIP	hsa-MPRIP_0103	(CAG)11	circMPRIP(3,4,5,6).1
NCOR2	hsa-NCOR2_0013	(CAG)3 CAA CAA (CAG)12	circNCOR2(18L,19).2
NCOR2	hsa-NCOR2_0037	(CAG)3 CAA CAA (CAG)12	circNCOR2(16,17,18,19,20).1
NCOR2	hsa-NCOR2_0046	(CAG)3 CAA CAA (CAG)12	circNCOR2(L16).1
NCOR2	hsa-NCOR2_0058	(CAG)3 CAA CAA (CAG)12	circNCOR2(16,17,18).1
NCOR2	hsa-NCOR2_0137	(CAG)3 CAA CAA (CAG)12	circNCOR2(13,14,15,16).1
NCOR2	hsa-NCOR2_0145	(CAG)3 CAA CAA (CAG)12	circNCOR2(7,8,9,10,11,12,13,14,15,16,17,18,19).1
NCOR2	hsa-NCOR2_0187	(CAG)3 CAA CAA (CAG)12	circNCOR2(11,12,13,14,15,16,17,18,19,20).1
NCOR2	hsa-NCOR2_0190	(CAG)3 CAA CAA (CAG)12	circNCOR2(6,7,8,9,10,11,12,13,14,15,16,17,18,19,20).1
NCOR2	hsa-NCOR2_0192	(CAG)3 CAA CAA (CAG)12	circNCOR2(13,14,15,16,17,18).1
NCOR2	hsa-NCOR2_0198	(CAG)3 CAA CAA (CAG)12	circNCOR2(11L,12,13,14,15,16,17,18).1
NCOR2	hsa-NCOR2_0202	(CAG)3 CAA CAA (CAG)12	circNCOR2(7,8,9,10,11,12,13,14,15,16,17,18).1
NCOR2	hsa-NCOR2_0205	(CAG)3 CAA CAA (CAG)12	circNCOR2(13,14,15,16,17,18,19,20).1
NCOR2	hsa-NCOR2_0233	(CAG)3 CAA CAA (CAG)12	circNCOR2(16,17).1
POLG	hsa-POLG_0012	(CAG)10 CAA (CAG)2	circPOLG(2).1
POLG	hsa-POLG_0013	(CAG)10 CAA (CAG)2	circPOLG(2,3).2
POLG	hsa-POLG_0023	(CAG)10 CAA (CAG)2	circPOLG(2,3,4,5,6).1
POLG	hsa-POLG_0027	(CAG)10 CAA (CAG)2	circPOLG(2,3,4,5).1
POU6F2	hsa-POU6F2_0006	(CAG)10	circPOU6F2(L5).5
RPL14	hsa-RPL14_0010	(CAG)10	circRPL14(S6).1
SMARCA2	hsa-SMARCA2_0053	CAG (CAA)2 (CAG)3 CAA (CAG)13 CAA (CAG)2 CCG (CAG)3	circSMARCA2(4,5,6,7,8,9).2
SMARCA2	hsa-SMARCA2_0067	CAG (CAA)2 (CAG)3 CAA (CAG)13 CAA (CAG)2 CCG (CAG)3	circSMARCA2(4).1
SMARCA2	hsa-SMARCA2_0110	CAG (CAA)2 (CAG)3 CAA (CAG)13 CAA (CAG)2 CCG (CAG)3	circSMARCA2(4,5).1
SMARCA2	hsa-SMARCA2_0169	CAG (CAA)2 (CAG)3 CAA (CAG)13 CAA (CAG)2 CCG (CAG)3	circSMARCA2(4,5,6,7,8,9,10,11,12).1
SMARCA2	hsa-SMARCA2_0171	CAG (CAA)2 (CAG)3 CAA (CAG)13 CAA (CAG)2 CCG (CAG)3	circSMARCA2(4,5,6,7,8,9).1
SMARCA2	hsa-SMARCA2_0192	CAG (CAA)2 (CAG)3 CAA (CAG)13 CAA (CAG)2 CCG (CAG)3	circSMARCA2(2,3,4,5,6,7,8).1
SMARCA2	hsa-SMARCA2_0220	CAG (CAA)2 (CAG)3 CAA (CAG)13 CAA (CAG)2 CCG (CAG)3	circSMARCA2(3,4,5,6,7,8,9).1
SMARCA2	hsa-SMARCA2_0223	CAG (CAA)2 (CAG)3 CAA (CAG)13 CAA (CAG)2 CCG (CAG)3	circSMARCA2(4L).1
SMARCA2	hsa-SMARCA2_0229	CAG (CAA)2 (CAG)3 CAA (CAG)13 CAA (CAG)2 CCG (CAG)3	circSMARCA2(4,5,6,7,8).1
UMAD1	hsa-UMAD1_0007	(CAG)19 CAA	circRPA3(I004).1
UMAD1	hsa-UMAD1_0057	(CAG)19 CAA	circRPA3(I004).4
VEZF1	hsa-VEZF1_0001	(CAG)12 (CAA)6	circVEZF1(2,3,4,5).1
VEZF1	hsa-VEZF1_0004	(CAG)12 (CAA)6	circVEZF1(5).1
VEZF1	hsa-VEZF1_0005	(CAG)12 (CAA)6	circVEZF1(2L,3,4,5).1
VEZF1	hsa-VEZF1_0006	(CAG)12 (CAA)6	circVEZF1(L5).1
VEZF1	hsa-VEZF1_0016	(CAG)12 (CAA)6	circVEZF1(2,3,4,5).2
